# Microglial MyD88-dependent pathways are regulated in a sex-specific manner in the context of HMGB1-induced anxiety

**DOI:** 10.1101/2024.04.22.590482

**Authors:** Ashleigh Rawls, Dang Nyugen, Julia Dziabis, Dilara Anbarci, Madeline Clark, Kafui Dzirasa, Staci D. Bilbo

## Abstract

Chronic stress is a significant risk factor for the development and recurrence of anxiety disorders. Chronic stress impacts the immune system, causing microglial functional alterations in the medial prefrontal cortex (mPFC), a brain region involved in the pathogenesis of anxiety. High mobility group box 1 protein (HMGB1) is an established modulator of neuronal firing and a potent pro-inflammatory stimulus released from neuronal and non-neuronal cells following stress. HMGB1, in the context of stress, acts as a danger-associated molecular pattern (DAMP), instigating robust proinflammatory responses throughout the brain, so much so that localized drug delivery of HMGB1 alters behavior in the absence of any other forms of stress, i.e., social isolation, or behavioral stress models. Few studies have investigated the molecular mechanisms that underlie HMGB1-associated behavioral effects in a cell-specific manner. The aim of this study is to investigate cellular and molecular mechanisms underlying HMGB1-induced behavioral dysfunction with regard to cell-type specificity and potential sex differences. Here, we report that both male and female mice exhibited anxiety-like behavior following increased HMGB1 in the mPFC as well as changes in microglial morphology. Interestingly, our results demonstrate that HMGB1-induced anxiety may be mediated by distinct microglial MyD88-dependent mechanisms in females compared to males. This study supports the hypothesis that MyD88 signaling in microglia may be a crucial mediator of the stress response in adult female mice.
