## Supplementary material for "Microglial MyD88-dependent pathways are regulated in a sex-specific manner in the context of HMGB1-induced anxiety": Detailed Statistics

### Sheet: Figure 1-3
	Test	P Value	Mean	Mean
		Interaction	aCSF Male, aCSF Female	dsHMGB1 Male, dsHMGB1 Female	F Test		Post-hoc (if applicable)
		Main effect (treatment)			F, DFn, Dfd	P value	Test	P value
EPM Open Arm Time	2-way ANOVA	0.7479	23.73 21.82	12.12 12.58	F (1, 36) = 0.2501	P=0.6201	Bonferroni	0.0045
		0.0071			F (1, 36) = 3.680	P=0.0630
EPM Latency	2-way ANOVA	0.3277	28.53 23.97	48.78 39.89	F (1, 36) = 0.1048	P=0.7479	Bonferroni	0.0178
		0.0148			F (1, 36) = 8.136	P=0.0071
Home Cage Feeding Latency	2-way ANOVA	0.9092	52.15 37.54	81.18 69.96	F (1, 44) = 0.01314	P=0.9092	Bonferroni	0.0149
		0.0435			F (1, 44) = 4.322	P=0.0435
Weight Change	2-way ANOVA	0.0053	0.1692, -0.2667	-1.1841	F (1, 43) = 4.844	P=0.0332	Bonferroni	0.0048
		0.0585			F (1, 43) = 8.620	P=0.0053
Social Preference	2-way ANOVA	0.9556	0.2641 0.3671	0.1755 0.2694	F (1, 38) = 0.003138	P=0.9556
		0.2609			F (1, 38) = 1.300	P=0.2609
OFT Center Exploration	2-way ANOVA	0.896072	70.92 72.48	74.92 69.42	F (1, 35) = 0.1489	P=0.7019
		0.690529			F (1, 35) = 0.002595	P=0.9597
TST Immobility	2-way ANOVA	0.102517	68.15 110.6	55.84 92.74	F (1, 38) = 0.03730	P=0.8477
		0.077144			F (1, 38) = 1.107	P=0.2986
			aCSF M/D, P/E	dsHMGB1 M/D, P/E
Weight Change	2-Way ANOVA	(interaction only) p= 0.3754	0.21, 0.0333	-0.2727, -1.680	F (1, 20) = 0.8218	P=0.3754
Open Arm Time	2-Way ANOVA	(interaction only) p=0.3757	17.8,29.97	13.89,13.89	F (1, 20) = 0.8209	P=0.3757
HC Feeding Latency	2-Way ANOVA	(interaction only) p=0.1523	57.49, 31.67	83.16, 89.29	F (1, 20) = 2.214	P=0.1523

### Sheet: Figure 4-5
		Test	p-value	Median aCSF	Median dsHMGB1
	EPM Open Arm	One-tailed Mann Whitney	0.0131	42.27, n=8	12.08, n=8
	EPM Latency	One-tailed Mann Whitney	0.005	2.467, n=8	24.80, n=9
	Male Iba1	One-tailed Mann Whitney	0.4286	1406, n=3	1069, n=4
	Male TMEM119	One-tailed Mann Whitney	0.3143	1114, n=3	1804, n=4
	Female Iba1	One-tailed Mann Whitney	0.0286	945.2, n=3	1548, n=4
	Female Tmem119	One-tailed Mann Whitney	0.3143	1655, n=3	1554, n=4
	Male TMEM11:Iba1	One-tailed Mann Whitney	0.4286	0.9594, n=3	1.605, n=4
	Male Phagocytic Capacity	One-tailed Mann Whitney	0.5	2.726, n=3	2.665, n=4
	Female Tmem119:Iba1	One-tailed Mann Whitney	0.0286	1.679, n=3	0.9840, n=4
	Female Phagocytic Capacity	One-tailed Mann Whitney	0.0286	2.312, n=3	6.029, n=4
				r	n aCSF, dsHMGB1
	Male Sholl Analysis	Pearson Correlation	<0.0001	0.928	21,25
	Female Sholl Analysis	Pearson Correlation	<0.0001	0.953	22,27

### Sheet: Figure 6
		Test	P Value
			Interaction
			Main effect (CD11b)	F Test		Post-hoc
			Main effect (treatment)	F (DFn, DFd)	P value	Test	CD11b+:aCSF vs. CD11b+:dsHMGB1	CD11b+:aCSF vs. CD11b- :aCSF	CD11b+:aCSF vs. CD11b- :dsHMGB1
	Male TLR4	2-way ANOVA	0.2411	F (1, 12) = 1.521	P=0.2411	Dunnett's	0.3209	0.0287	0.0405
			0.0111	F (1, 12) = 8.994	P=0.0111
			0.3553	F (1, 12) = 0.9245	P=0.3553
	Female TLR4	2-way ANOVA	0.0476	F (1, 14) = 4.712	P=0.0476	Dunnett's	0.0148	0.4887	0.6649
			0.0018	F (1, 14) = 14.65	P=0.0018
			0.0276	F (1, 14) = 6.047	P=0.0276
	Male RAGE	2-way ANOVA	0.0087	F (1, 14) = 9.279	P=0.0087	Dunnett's	0.2801	0.7789	0.1804
			0.0661	F (1, 14) = 3.974	P=0.0661
			0.4823	F (1, 14) = 0.5209	P=0.4823
	Female RAGE	2-way ANOVA	0.6054	F (1, 14) = 0.2794	P=0.6054	Dunnett's	0.0265	0.9767	0.0607
			0.9293	F (1, 14) = 0.008164	P=0.9293
			0.0025	F (1, 14) = 13.52	P=0.0025
	Male MyD88	2-way ANOVA	0.1636	F (1, 12) = 2.203	P=0.1636	Dunnett's	0.1411	0.0953	0.0982
			0.099	F (1, 12) = 3.199	P=0.0990
			0.1702	F (1, 12) = 2.129	P=0.1702
	Female MyD88	2-way ANOVA	0.016	F (1, 14) = 7.497	P=0.0160	Dunnett's	0.0006	0.2081	0.8621
			0.0001	F (1, 14) = 26.85	P=0.0001
			0.0008	F (1, 14) = 18.25	P=0.0008

### Sheet: Figure 7-8
		Test	P Value
			Interaction
			Main effect (Genotype)	F Test		Post-hoc (if applicable)
			Main effect (treatment)	F (DFn, DFd)	P value	Test	aCSF Cre- vs. dsHMGB1 Cre-	aCSF Cre- vs. aCSF Cre+	aCSF Cre- vs. dsHMGB1 Cre+
	Male EPM Exploration	2-way ANOVA	0.481	F (1, 24) = 0.5125	P=0.4810	Dunnett's	0.0169	0.7281	0.0179
			0.2781	F (1, 24) = 1.232	P=0.2781
			0.0003	F (1, 24) = 17.63	P=0.0003
	Female EPM Exploration	2-way ANOVA	0.2903	F (1, 20) = 1.180	P=0.2903	Dunnett's	0.0054	0.455	0.9842
			0.0081	F (1, 20) = 8.657	P=0.0081
			0.0033	F (1, 20) = 11.11	P=0.0033
	Male NSF Latency	2-way ANOVA	0.9353	F (1, 21) = 0.006750	P=0.9353	Dunnett's	0.0038	0.8766	0.0013
			0.4768	F (1, 21) = 0.5247	P=0.4768
			<0.0001	F (1, 21) = 24.26	P<0.0001
	Female NSF Latency	2-way ANOVA	0.0002	F (1, 21) = 19.90	P=0.0002	Dunnett's	<0.0001	0.6343	0.0484
			<0.0001	F (1, 21) = 35.74	P<0.0001
			0.0157	F (1, 21) = 6.915	P=0.0157
	Male OFT Velocity	2-way ANOVA	0.8408	F (1, 22) = 0.04130	P=0.8408
			0.0056	F (1, 22) = 9.411	P=0.0056
			0.1257	F (1, 22) = 2.534	P=0.1257
	Male LDB Crosses	2-way ANOVA	0.954	F (1, 25) = 0.003401	P=0.9540
			0.4219	F (1, 25) = 0.6667	P=0.4219
			0.142	F (1, 25) = 2.299	P=0.1420
	Male TST Immobility	2-way ANOVA	0.6289	F (1, 18) = 0.2417	P=0.6289
			0.812	F (1, 18) = 0.05827	P=0.8120
			0.5053	F (1, 18) = 0.4620	P=0.5053
	Female OFT Velocity	2-way ANOVA	0.5357	F (1, 20) = 0.3972	P=0.5357
			0.044	F (1, 20) = 4.623	P=0.0440
			0.0095	F (1, 20) = 8.227	P=0.0095
	Female LDB Crosses	2-way ANOVA	0.3043	F (1, 21) = 1.109	P=0.3043
			0.4638	F (1, 21) = 0.5569	P=0.4638
			0.0484	F (1, 21) = 4.392	P=0.0484
	Female TST Immobility	2-way ANOVA	0.208	F (1, 21) = 1.687	P=0.2080
			0.0958	F (1, 21) = 3.041	P=0.0958
			0.2333	F (1, 21) = 1.506	P=0.2333
